# Projection-defined ventral tegmental area neurons exhibit distinct molecular adaptations during acute fentanyl withdrawal

**DOI:** 10.64898/2026.10.02.756315

**Authors:** Annalisa Montemarano, Hajra Sohail, Meghan E. Hnilo, Logan D. Fox, Arial Briones, Alexandria E. Ostman, Megan E. Fox

**Affiliations:** Department of Anesthesiology and Perioperative Medicine, Pennsylvania State University College of Medicine, Hershey PA; Department of Neuroscience and Experimental Therapeutics, Pennsylvania State University College of Medicine, Hershey PA

**Keywords:** opioid withdrawal, translatomics, gene co-expression network, ventral tegmental area, prefrontal cortex, nucleus accumbens, amygdala

## Abstract

Opioid use disorder (OUD) remains a major public health concern, with potent synthetic opioids driving overdose deaths. Understanding how synthetic opioids like fentanyl alter brain circuits to promote persistent use is critical for advancing OUD treatment. The ventral tegmental area (VTA), which projects to several other brain regions including prefrontal cortex (PFC), nucleus accumbens (NAc) and amygdala (Amy), contributes to both the euphoric and dysphoric phases of OUD. Projection target influences the baseline properties and opioid-induced neuroadaptations of VTA neurons, yet less is known about the molecular adaptations that occur across distinct VTA projections during spontaneous opioid withdrawal. Here, we investigated transcriptional responses to acute spontaneous fentanyl withdrawal in projection-defined VTA neurons. Following chronic fentanyl exposure and 24h of spontaneous withdrawal in male and female mice, we sequenced ribosome-associated RNA from VTA neurons projecting to PFC, NAc, or Amy. We found that fentanyl withdrawal produced divergent transcriptional adaptations in VTA neurons projecting to PFC compared with VTA-NAc and VTA-Amy neurons, whereas adaptations in VTA-NAc and VTA-Amy neurons were more concordant. Weighted gene co-expression network analysis (WGCNA) identified fentanyl-responsive modules across VTA projections, with gene ontology analysis linking these modules to distinct biological processes. We further used regulatory enrichment analysis to identify candidate transcriptional regulators associated with fentanyl-responsive co-expression modules. Together, our data demonstrate that VTA neurons undergo distinct molecular adaptations during fentanyl withdrawal based on their projection target, providing new insight into molecular mechanisms relevant to OUD.
