## Supplemental_cluster for "Projection-defined ventral tegmental area neurons exhibit distinct molecular adaptations during acute fentanyl withdrawal"

### Sheet: Table of Contents
Sheet Name	Description	Relevant Figure Panels
Cluster_markers_column_legends	Explanation of column names in cluster marker sumary sheet
Cluster_markers	Differentially expressed genes overlapping with cluster markers from snRNAseq from DOI:10.1111/adb.13403, as determined using the MeanRatio method from DeconvoBuddies (DOI: 10.1186/s13059-025-03552-3)	Supplemental Fig 1B

### Sheet: cluster_markers_column_legends
Column Name	Description
Projection	Projection target
cluster # from snSeq	cluster number and primary transmitter type from snRNAseq
number overlapping DEGs	number of differentially expressed genes (pulldown vs input) that overlap with MeanRatio markers for the cluster
cluster_size (number of marker genes)	number of marker genes in the individual cluster
deg_total	size of the DEG list
odds_ratio	Odds Ratio from Fisher's exact test
p_value	p value from Fisher's exact test
FDR	False discovery rate from Fisher's exact test
prop_marker_overlap	fraction of that cluster's marker genes that were also DEGs (overlap/cluster size)
prop_deg_overlap	fraction of the total DEG list that overlapped that cluster's marker (overlap/deg_total)
overlap_genes	overlapping genes

### Sheet: cluster_markers
Projection target	cluster # from snSeq	number overlapping DEGs	cluster_size (number of marker genes)	deg_total	odds_ratio	p_value	FDR	prop_marker_overlap	prop_deg_overlap	overlap_genes
PFC	Glut-5	39	46	7604	8.42562	4.50948e-10	5.41137e-09	0.847826	0.00512888	Pde7b, Dhcr24, Cntn3, Ptpre, Specc1, Pde3b, Ldb2, Klhl2, Kpna1, Faim2, Ptpn5, Tango2, Gabra1, Grin1, Vwa5b2, Ddx24, Nova1, Slc22a17, Atcay, Tmem59l, Pkd1, Dock9, Atp13a2, Btbd9, Dok6, Brd1, Armc9, Syt11, Iqce, Scaf11, Smap2, Plppr3, Cltb, Crtc3, Kansl3, Cacna1d, Cadm3, Hacd3, Aatk
PFC	GABA-9	31	44	7604	3.60107	3.93794e-05	0.000109051	0.704545	0.0040768	Htr2c, Pcgf5, Zfp318, Grid2, Htr4, Kcnk10, Tsc1, Abr, Atxn1, Matk, Sms, Pitpna, Lclat1, Ap1b1, Fbxo42, Flywch1, Ttc21b, Srsf10, Mdm4, Ephb2, Ttc17, Usp15, Dzank1, Galnt11, Gtf2ird1, Ankrd44, Hspa4l, Gucy1a2, Smg6, Vps35l, Plec
PFC	Glut-11	29	41	7604	3.64882	6.23699e-05	0.00016038	0.707317	0.00381378	Scn7a, Alcam, Nell1, Dennd2a, Syt4, Pex5l, Rhbdl1, Adgrv1, Lmx1a, Cep295, Yes1, Syngr3, Tcf4, Cdh11, Saraf, Micu2, C1ql1, Rufy1, Syt5, Mkrn1, Atp6v0c, Fdps, Gdpd1, Canx, Mfap1a, Clvs2, Mapk14, Srebf2, Ptprn
PFC	Glut-13	25	47	7604	1.71336	0.0445805	0.0534966	0.531915	0.00328774	Cartpt, Brinp2, Pcdh19, Pcsk5, Srgap1, Clstn2, Sgtb, Eps8, Mical2, Lpp, Pik3c2b, Dgkh, Cdkl5, Adgrl2, Epha4, Phlpp1, Atp2b4, Rgs7, Dnajc15, Cap2, Atrnl1, Shisal1, Pde4b, Psd3, Pkp4
PFC	GABA-14	40	46	7604	10.0847	5.11033e-11	9.1986e-10	0.869565	0.00526039	Sox6, Pde3a, Pax3, Cdh20, Ptprt, Kirrel3, Etl4, Hspa12a, Add3, Kcnab1, Nectin3, Pax7, Sulf2, Dscaml1, Dpp10, Pcdh7, Slc24a3, Zeb2, Rhbdl3, Irs1, Flrt3, Dlc1, Ntrk3, Gse1, Rbms1, Plcb4, Atp2b1, Susd4, Trps1, Pitpnm3, Sfswap, Mbd2, Madd, Kcnh1, Prkca, Fam13a, Cit, Neo1, Sorcs2, Abat
PFC	GABA-15	33	47	7604	3.56021	2.48744e-05	8.70539e-05	0.702128	0.00433982	Cnksr3, Ipcef1, Oprm1, Syt6, Lypd6b, Nos1, Fam3c, Vstm2b, Fign, B3gat1, Cacng4, Sema5a, Sorcs3, Sorcs1, Fbn1, Ikzf2, Cacna1i, Enox2, Fstl4, Cpne5, Kcnip1, Ptprm, Zfp804a, Parm1, Rab8b, Cux2, Vat1l, Gucy1a1, Tmem132a, Entpd3, Pde1a, Pam, Large1
PFC	DA-16	40	43	7604	20.1757	2.93121e-13	1.05524e-11	0.930233	0.00526039	Shroom3, Slc18a2, Th, Dlk1, Cpne7, Drd2, Ctnna1, Mob3b, Drp2, Grip2, Tmem255a, Rapgef5, Syt17, Snca, Klhl13, Gnai1, Agpat4, Kcnn3, Ammecr1, Fam184a, Ddc, Kcnd3, Grik3, Vwc2l, Ntn1, Mid1, Usp6nl, Txndc11, Amotl1, Nyap2, Ajap1, Carmil3, Kazn, Fndc3a, Kif16b, Myrip, Sv2c, Ssbp3, Spats2l, Dlgap3
PFC	DA-Combo-18	28	44	7604	2.64104	0.00123644	0.00165507	0.636364	0.00368227	Ebf3, Reln, Sulf1, Ntng1, Tmeff2, Cdh9, Pcdh10, Pianp, Chgb, Arnt2, Alk, Pbx3, Rnf34, Ptprg, Cacng3, Brwd3, Epb41l4a, Phf6, Arhgap5, Tgfbr3, Mvb12b, Stmn2, Slc4a10, Gria3, Gad2, Pld5, N4bp2, Ppip5k2
PFC	GABA-19	20	28	7604	3.77148	0.000724819	0.00117587	0.714286	0.00263019	Rps6ka2, Camkv, Pde2a, Zdbf2, Dhx40, Per3, Celf6, Hap1, Celf5, Pogz, Arl13b, Zmat1, Rab36, Nlk, Baiap3, Rgl1, Prpf40b, Phtf1, Minar2, Stag2
PFC	Glut-20	36	45	7604	6.04669	4.51075e-08	3.24774e-07	0.8	0.00473435	Sncg, Ntng2, Stk32a, Pax5, Plcxd2, Nxph4, Tiam1, Spon1, Glra3, Nectin1, Stk32b, Dok5, Car10, Acsl1, Trim24, Lrba, Cacna2d2, Shank2, Ctnnbl1, Rph3a, Lrrfip1, Cacng2, Rogdi, Phlda1, Dgkz, Ttc39b, Ebf1, Zfp618, Glb1, Hsp90ab1, Lrp12, Galnt2, Ckb, Chn2, Megf9, Shisa6
PFC	GABA-24	21	41	7604	1.5826	0.0941976	0.102761	0.512195	0.0027617	Slc17a8, Nr2f2, Frmpd3, Tmem132c, Tafa5, Supt6, Nxph1, Gprin3, Tro, Chrm3, Rims3, Maml3, Phactr1, Bclaf1, Mcc, St6galnac5, Naaladl2, Xylt1, Mgat4c, Prrc2c, Tcaf1
PFC	Glut-26	15	39	7604	0.940996	0.632233	0.632233	0.384615	0.00197265	Syt2, Cds1, Sh3pxd2a, Tll1, Slc35f3, Pgbd5, Ldlrad4, Ptpn3, Cdyl2, Slc6a17, Zfp521, Pik3c3, Rab15, Acss2, Napg
AMY	Glut-5	32	46	7382	3.5179	3.39349e-05	0.000101805	0.695652	0.00433487	Pde7b, Dhcr24, Cntn3, Ptpre, Specc1, Pde3b, Ldb2, Klhl2, Kpna1, Ptpn5, Grin1, Vwa5b2, Ddx24, Nova1, Atcay, Pkd1, Dock9, Atp13a2, Btbd9, Dok6, Brd1, Armc9, Syt11, Iqce, Scaf11, Smap2, Plppr3, Crtc3, Kansl3, Cacna1d, Cadm3, Aatk
AMY	GABA-9	30	42	7382	3.8473	2.65998e-05	8.70539e-05	0.714286	0.00406394	Htr2c, Pcgf5, Zfp318, Grid2, Cdc14b, Kcnk10, Tsc1, Abr, Atxn1, Sms, Abhd18, Lclat1, Ap1b1, Fbxo42, Flywch1, Ttc21b, Srsf10, Mdm4, Ephb2, Ttc17, Usp15, Dzank1, Galnt11, Gtf2ird1, Ankrd44, Hspa4l, Gucy1a2, Smg6, Vps35l, Plec
AMY	Glut-11	21	43	7382	1.46592	0.135219	0.139082	0.488372	0.00284476	Scn7a, Dennd2a, Nfia, Syt4, Pex5l, Rhbdl1, Cep295, Yes1, Tcf4, Cdh11, Micu2, C1ql1, Rufy1, Mkrn1, Ccdc148, Crebrf, Mfap1a, Clvs2, Mapk14, Srebf2, Ptprn
AMY	Glut-13	33	47	7382	3.6283	1.88421e-05	7.53686e-05	0.702128	0.00447033	Col19a1, Brinp2, Rtn4rl1, Myo5b, Pcdh19, Sox5, Pcsk5, Man2a1, Ryr3, Srgap1, Clstn2, Sgtb, Eps8, Mical2, Lpp, Pik3c2b, Dgkh, Cdkl5, Adgrl2, Epha4, Phlpp1, Inpp5a, Atp2b4, Rgs7, Dnajc15, Cap2, Atrnl1, Shisal1, Pde4b, Ralgapa2, Psd3, Tanc1, Pkp4
AMY	GABA-14	37	44	7382	8.14419	1.41385e-09	1.27246e-08	0.840909	0.00501219	Sox6, Pde3a, Pax3, Ptprt, Kirrel3, Etl4, Hspa12a, Add3, Kcnab1, Nectin3, Pax7, Pwwp2a, Dscaml1, Pcdh7, Slc24a3, Zeb2, Rhbdl3, Irs1, Flrt3, Dlc1, Ntrk3, Sgk1, Gse1, Rbms1, Plcb4, Atp2b1, Susd4, Trps1, Pitpnm3, Sfswap, Madd, Kcnh1, Prkca, Fam13a, Cit, Sorcs2, Abat
AMY	GABA-15	31	49	7382	2.64939	0.000632528	0.00108433	0.632653	0.0041994	Cnksr3, Ipcef1, Oprm1, Syt6, St6gal2, Nos1, Vstm2b, Fign, B3gat1, Cacng4, Sema5a, Sorcs3, Sorcs1, Fbn1, Pde1c, Tcerg1l, Ikzf2, Cacna1i, Enox2, Fstl4, Cpne5, Ptprm, Zfp804a, Rab8b, Cux2, Vat1l, Gucy1a1, Tmem132a, Myo1b, Pam, Large1
AMY	DA-16	29	43	7382	3.18681	0.00018789	0.000356003	0.674419	0.00392847	Shroom3, Slc18a2, Cpne7, Drp2, Grip2, Rapgef5, Bicc1, Gnai1, Kcnn3, Ammecr1, Fam184a, Ddc, Kcnd3, Grik3, Vwc2l, Mid1, Usp6nl, Txndc11, Amotl1, Nyap2, Ajap1, Carmil3, Kazn, Fndc3a, Kif16b, Myrip, Sv2c, Spats2l, Dlgap3
AMY	DA-Combo-18	22	44	7382	1.53592	0.101489	0.107459	0.5	0.00298022	Crhbp, Wnt2, Reln, Ntng1, Tmeff2, Pcdh10, Chgb, Arnt2, Pbx3, Rnf34, Ptprg, Brwd3, Phf6, Arhgap5, Tgfbr3, Mvb12b, Stmn2, Slc4a10, Gria3, Pld5, N4bp2, Ppip5k2
AMY	GABA-19	19	27	7382	3.65077	0.00112069	0.00161379	0.703704	0.00257383	Rps6ka2, Camkv, Pde2a, Zdbf2, Dhx40, Per3, Celf6, Hap1, Celf5, Pogz, Arl13b, Zmat1, Rab36, Nlk, Baiap3, Rgl1, Prpf40b, Phtf1, Stag2
AMY	Glut-20	31	43	7382	3.97608	1.43936e-05	6.47712e-05	0.72093	0.0041994	Sncg, Ntng2, Stk32a, Pax5, Plcxd2, Nxph4, Tiam1, Spon1, Nectin1, Stk32b, Car10, Acsl1, Trim24, Dach1, Lrba, Cacna2d2, Shank2, Ctnnbl1, Rph3a, Lrrfip1, Cacng2, Dgkz, Ttc39b, Zfp618, Hsp90ab1, Lrp12, Galnt2, Ckb, Chn2, Megf9, Shisa6
AMY	GABA-24	28	42	7382	3.07651	0.000326003	0.000586806	0.666667	0.00379301	Slc17a8, Palld, Tshz2, Trpc3, Nr2f2, Frmpd3, Tmem132c, Tafa5, Supt6, St18, Nxph1, Gprin3, Mapk4, Tro, Chrm3, Rims3, Maml3, Msi1, Phactr1, Bclaf1, Mcc, St6galnac5, Nfix, Naaladl2, Xylt1, Mgat4c, Prrc2c, Tcaf1
AMY	Glut-26	27	39	7382	3.46119	0.00015909	0.000318179	0.692308	0.00365755	Col18a1, Osbpl5, Rhobtb1, Slit3, Etv6, Cds1, Bcl11a, Hs3st5, Shb, Sh3pxd2a, Tll1, Slc35f3, Pgbd5, Deptor, Ldlrad4, Ptpn3, Crtac1, Cdyl2, Slc6a17, Zfp521, Ksr1, Cdh7, Pik3c3, Rab15, Kcna1, Rbfox3, Acss2
NAC	Glut-5	32	45	7332	3.88758	1.1382e-05	5.85362e-05	0.711111	0.00436443	Pde7b, Dhcr24, Cntn3, Ptpre, Specc1, Pde3b, Ldb2, Klhl2, Kpna1, Ptpn5, Grin1, Vwa5b2, Ddx24, Nova1, Atcay, Pkd1, Dock9, Atp13a2, Btbd9, Dok6, Brd1, Armc9, Syt11, Iqce, Scaf11, Smap2, Plppr3, Crtc3, Kansl3, Cacna1d, Cadm3, Aatk
NAC	GABA-9	30	44	7332	3.3831	7.64369e-05	0.000183448	0.681818	0.00409165	Htr2c, Pcgf5, Zfp318, Grid2, Cdc14b, Kcnk10, Tsc1, Abr, Atxn1, Matk, Sms, Abhd18, Lclat1, Ap1b1, Fbxo42, Flywch1, Ttc21b, Mdm4, Ephb2, Ttc17, Usp15, Dzank1, Galnt11, Gtf2ird1, Ankrd44, Hspa4l, Gucy1a2, Smg6, Vps35l, Plec
NAC	Glut-11	22	43	7332	1.65115	0.0678428	0.0763232	0.511628	0.00300055	Scn7a, Dennd2a, Nfia, Syt4, Adgrv1, Lmx1a, Cep295, Yes1, Tcf4, Cdh11, Saraf, Micu2, C1ql1, Rufy1, Syt5, Mkrn1, Crebrf, Mfap1a, Clvs2, Mapk14, Srebf2, Ptprn
NAC	Glut-13	31	46	7332	3.26298	8.19736e-05	0.000184441	0.673913	0.00422804	Col19a1, Sim1, Brinp2, Myo5b, Pcdh19, Sox5, Pcsk5, Man2a1, Ryr3, Srgap1, Clstn2, Sgtb, Eps8, Mical2, Lpp, Pik3c2b, Dgkh, Cdkl5, Adgrl2, Epha4, Phlpp1, Inpp5a, Atp2b4, Rgs7, Cap2, Shisal1, Pde4b, Ralgapa2, Psd3, Tanc1, Pkp4
NAC	GABA-14	33	45	7332	4.34411	2.74932e-06	1.64959e-05	0.733333	0.00450082	Sox6, Pde3a, Ptprt, Etl4, Hspa12a, Add3, Nectin3, Pwwp2a, Dscaml1, Pcdh7, Slc24a3, Zeb2, Rhbdl3, Irs1, Flrt3, Dlc1, Ntrk3, Gse1, Rbms1, Plcb4, Atp2b1, Susd4, Trps1, Pitpnm3, Sfswap, Mbd2, Madd, Kcnh1, Prkca, Fam13a, Cit, Sorcs2, Abat
NAC	GABA-15	30	49	7332	2.49178	0.0012413	0.00165507	0.612245	0.00409165	Cnksr3, Ipcef1, Oprm1, Syt6, St6gal2, Nos1, Fign, B3gat1, Cacng4, Sema5a, Sorcs3, Sorcs1, Fbn1, Pde1c, Ikzf2, Cacna1i, Enox2, Fstl4, Cpne5, Ptprm, Zfp804a, Rab8b, Cux2, Vat1l, Gucy1a1, Tmem132a, Myo1b, Pde1a, Pam, Large1
NAC	DA-16	29	43	7332	3.26989	0.000136024	0.000288052	0.674419	0.00395526	Shroom3, Dlk1, Cpne7, Drp2, Grip2, Rapgef5, Bicc1, Gnai1, Kcnn3, Ammecr1, Fam184a, Ddc, Kcnd3, Grik3, Vwc2l, Ntn1, Mid1, Usp6nl, Txndc11, Amotl1, Nyap2, Ajap1, Carmil3, Kazn, Fndc3a, Kif16b, Myrip, Spats2l, Dlgap3
NAC	DA-Combo-18	26	47	7332	1.95252	0.0160025	0.0198651	0.553191	0.0035461	Crhbp, Ebf3, Reln, Sulf1, Ntng1, Tmeff2, Pcdh10, Rb1, Pianp, Chgb, Arnt2, Pbx3, Rnf34, Ptprg, Brwd3, Epb41l4a, Phf6, Arhgap5, Tgfbr3, Mvb12b, Stmn2, Slc4a10, Gria3, Pld5, N4bp2, Ppip5k2
NAC	GABA-19	19	27	7332	3.74587	0.000895243	0.00134286	0.703704	0.00259138	Rps6ka2, Camkv, Pde2a, Zdbf2, Dhx40, Per3, Celf6, Hap1, Celf5, Pogz, Arl13b, Zmat1, Rab36, Nlk, Baiap3, Rgl1, Prpf40b, Phtf1, Stag2
NAC	Glut-20	28	44	7332	2.76166	0.000751249	0.00117587	0.636364	0.00381888	Ntng2, Stk32a, Pax5, Plcxd2, Nxph4, Tiam1, Glra3, Nectin1, Acsl1, Trim24, Dach1, Lrba, Cacna2d2, Shank2, Ctnnbl1, Rph3a, Lrrfip1, Cacng2, Phlda1, Dgkz, Ttc39b, Zfp618, Hsp90ab1, Lrp12, Galnt2, Ckb, Megf9, Shisa6
NAC	GABA-24	21	40	7332	1.74206	0.0550075	0.0638797	0.525	0.00286416	Palld, Tshz2, Frmpd3, Tmem132c, Tafa5, Supt6, Nxph1, Gprin3, Mapk4, Tro, Chrm3, Rims3, Maml3, Phactr1, Bclaf1, St6galnac5, Nfix, Naaladl2, Xylt1, Prrc2c, Tcaf1
NAC	Glut-26	24	41	7332	2.22653	0.00827668	0.0106414	0.585366	0.00327332	Col18a1, Fgfr1, Osbpl5, Rhobtb1, Slit3, Etv6, Bcl11a, Hs3st5, Shb, Sh3pxd2a, Slc35f3, Pgbd5, Deptor, Ldlrad4, Prkag2, Ptpn3, Cdyl2, Slc6a17, Zfp521, Ksr1, Cdh7, Pik3c3, Rab15, Rbfox3
